# Peptide abundance correlations in metaproteomics enhance taxonomic and functional analysis of the human gut microbiome

**DOI:** 10.1101/2025.03.13.642886

**Authors:** Zhongzhi Sun, Zhibin Ning, Qing Wu, Leyuan Li, Andrew C. Doxey, Daniel Figeys

## Abstract

Mass spectrometry (MS)-based proteomics is widely used for quantitative protein profiling and has become a powerful tool for studying protein interactions. However, most current research focuses on single-species proteomics to study protein interactions. Protein interactions within more complex microbiomes, composed of 100’s of bacterial species, remain largely unexplored. The human gut microbiome, closely linked to human health and disease, has become a key area of study using metaproteomics. Yet, due to the complexity of the microbiome, the interactions between gut microbes and their host remain largely unknown. In this study, we analyzed peptide abundance correlations within a metaproteomics dataset derived from *in vitro* cultured human gut microbiomes subjected to various drug treatments. Our analysis revealed that peptides from the same protein or taxon exhibited correlated abundance changes. By using t-SNE for visualization, we generated a peptide correlation map in which peptides from the same taxon formed distinct clusters. Furthermore, peptide abundance correlations enabled genome-level taxonomic assignments for a greater number of peptides. In single-species subsets of the dataset, peptide correlation networks constructed using taxon-based normalized peptide abundance (TNPA) linked peptides from functionally related proteins. These networks also provided insights into the potential functions of previously uncharacterized proteins. Altogether, our study demonstrates that analyzing peptide abundance correlations enhances both taxonomic and functional analyses in human gut metaproteomics research.
