## Supplementary Table S1 for "Peptide abundance correlations in metaproteomics enhance taxonomic and functional analysis of the human gut microbiome"

### Sheet: Supplementary Table S1
Supplementary Table S1 List of metaproteomics raw files analyzed in this study.
Raw_File_ID	Individual	Sample_Type	Treated_Drug_Name	Treatment_Type
V45_P1A11	V45	P1A11	Topiramate	Drug
V45_P1A2	V45	P1A2	Paroxetine	Drug
V45_P1A7	V45	P1A7	Amlodipine	Drug
V45_P1A8	V45	P1A8	Canagliflozin	Drug
V45_P1A9	V45	P1A9	Rapamycin	Drug
V45_P1B11	V45	P1B11	Propranolol	Drug
V45_P1B3	V45	P1B3	Levetiracetam	Drug
V45_P1B9	V45	P1B9	Fluoxetine	Drug
V45_P1C3	V45	P1C3	Duloxetine	Drug
V45_P1D10	V45	P1D10	Donepezil	Drug
V45_P1D3	V45	P1D3	Estradiol	Drug
V45_P1D7	V45	P1D7	Acyclovir	Drug
V45_P1D8	V45	P1D8	Terazosin	Drug
V45_P1E2	V45	P1E2	Verapamil	Drug
V45_P1E3	V45	P1E3	Amiodarone	Drug
V45_P1E7	V45	P1E7	Oxybutynin	Drug
V45_P1E8	V45	P1E8	Cyclobenzaprine	Drug
V45_P1F10	V45	P1F10	Norethindrone	Drug
V45_P1F2	V45	P1F2	Lubiprostone	Drug
V45_P1F3	V45	P1F3	Citalopram	Drug
V45_P1F4	V45	P1F4	Rivaroxaban	Drug
V45_P1F5	V45	P1F5	Olanzapine	Drug
V45_P1F6	V45	P1F6	Memantine	Drug
V45_P1F7	V45	P1F7	Pravastatin	Drug
V45_P1F8	V45	P1F8	Olsalazine	Drug
V45_P1F9	V45	P1F9	Progesterone	Drug
V45_P1G10	V45	P1G10	Valproic	Drug
V45_P1G11	V45	P1G11	Drospirenone	Drug
V45_P1G3	V45	P1G3	Pantoprazole	Drug
V45_P1H3	V45	P1H3	Docusate	Drug
V45_P1H5	V45	P1H5	Azithromycin	Drug
V45_P2A2	V45	P2A2	Venlafaxine	Drug
V45_P2A4	V45	P2A4	D-Valine	Drug
V45_P2B2	V45	P2B2	Levonorgestrel	Drug
V45_P2B4	V45	P2B4	Diacerein	Drug
V45_P2B8	V45	P2B8	Clofazimine	Drug
V45_P2C2	V45	P2C2	Tamoxifen	Drug
V45_P2C4	V45	P2C4	Varenicline	Drug
V45_P2C5	V45	P2C5	Iloperidone	Drug
V45_P2C8	V45	P2C8	Amoxapine	Drug
V45_P2C9	V45	P2C9	L-Tryptophan	Drug
V45_P2D4	V45	P2D4	Asenapine	Drug
V45_P2D9	V45	P2D9	Linezolid	Drug
V45_P2E3	V45	P2E3	Capsaicin	Drug
V45_P2E4	V45	P2E4	Nimodipine	Drug
V45_P2E5	V45	P2E5	Nitisinone	Drug
V45_P2E6	V45	P2E6	Piperacillin	Drug
V45_P2F11	V45	P2F11	Entacapone	Drug
V45_P2F2	V45	P2F2	Oxaprozin	Drug
V45_P2F5	V45	P2F5	Atomoxetine	Drug
V45_P2F6	V45	P2F6	Rasagiline	Drug
V45_P2F9	V45	P2F9	Clemastine	Drug
V45_P2G2	V45	P2G2	Carvedilol	Drug
V45_P2G4	V45	P2G4	Escitalopram	Drug
V45_P2G5	V45	P2G5	HydrocortisoneAcetate	Drug
V45_P2G6	V45	P2G6	Levosimendan	Drug
V45_P2G8	V45	P2G8	Saxagliptin	Drug
V45_P2H5	V45	P2H5	Doxepin	Drug
V45_P2H6	V45	P2H6	Tinidazole	Drug
V45_P2H8	V45	P2H8	Ridinilazole	Drug
V45_P3A3	V45	P3A3	Ginsenoside	Drug
V45_P3A4	V45	P3A4	Diflunisal	Drug
V45_P3A6	V45	P3A6	Dolasetron	Drug
V45_P3A7	V45	P3A7	Spironolactone	Drug
V45_P3A9	V45	P3A9	Tolazamide	Drug
V45_P3B11	V45	P3B11	Docosahexaenoic	Drug
V45_P3B4	V45	P3B4	Sertraline	Drug
V45_P3B9	V45	P3B9	Fluvoxamine	Drug
V45_P3C11	V45	P3C11	Tolcapone	Drug
V45_P3C2	V45	P3C2	Entinostat	Drug
V45_P3D11	V45	P3D11	Clomiphene	Drug
V45_P3D2	V45	P3D2	Anacardic	Drug
V45_P3D4	V45	P3D4	Raltegravir	Drug
V45_P3E4	V45	P3E4	Miglitol	Drug
V45_P3E5	V45	P3E5	Chenodeoxycholic	Drug
V45_P3E6	V45	P3E6	Ticarcillin	Drug
V45_P3F4	V45	P3F4	Dienestrol	Drug
V45_P3F5	V45	P3F5	Ticagrelor	Drug
V45_P3F6	V45	P3F6	Vilazodone	Drug
V45_P3H4	V45	P3H4	Pranoprofen	Drug
V45_P3H8	V45	P3H8	Simvastatin	Drug
V45_P4A2	V45	P4A2	Quetiapine	Drug
V45_P4A4	V45	P4A4	Fluphenazine	Drug
V45_P4A8	V45	P4A8	Kestose	Kestose
V45_P4C10	V45	P4C10	Omeprazole	Drug
V45_P4C2	V45	P4C2	Zolmitriptan	Drug
V45_P4C5	V45	P4C5	Frovatriptan	Drug
V45_P4D10	V45	P4D10	DMSO	DMSO
V45_P4D3	V45	P4D3	DMSO	DMSO
V45_P4D8	V45	P4D8	Ciprofloxacin	Drug
V45_P4E2	V45	P4E2	Citreoviridin	Drug
V45_P4E8	V45	P4E8	Cyproterone	Drug
V45_P4E9	V45	P4E9	Kestose	Kestose
V45_P4F11	V45	P4F11	Kestose	Kestose
V45_P4F2	V45	P4F2	Ethoproprazine	Drug
V45_P4F8	V45	P4F8	Metronidazole	Drug
V45_P4G10	V45	P4G10	Diclofenac	Drug
V45_P4G2	V45	P4G2	Methionine	Drug
V45_P4G3	V45	P4G3	Cholestyramine	Drug
V45_P4G4	V45	P4G4	Ketoprofen	Drug
V45_P4G5	V45	P4G5	Indomethacin	Drug
V45_P4G6	V45	P4G6	Lycopene	Drug
V45_P4G7	V45	P4G7	Tacrolimus	Drug
V45_P4G8	V45	P4G8	Naproxen	Drug
V45_P4H10	V45	P4H10	Hydroxychloroquine	Drug
V45_P4H2	V45	P4H2	Tizanidine	Drug
V45_P4H5	V45	P4H5	Misonidazole	Drug
V45_P4H7	V45	P4H7	Meclizine	Drug
V45_P4H8	V45	P4H8	Loperamide	Drug
V45_P4F10	V45	P4F10	Berberine	Drug
V45_P4F9	V45	P4F9	Tenofovir	Drug
V45_P4G9	V45	P4G9	Sparfloxacin	Drug
V46_P1A11	V46	P1A11	Topiramate	Drug
V46_P1A2	V46	P1A2	Paroxetine	Drug
V46_P1A7	V46	P1A7	Amlodipine	Drug
V46_P1A8	V46	P1A8	Canagliflozin	Drug
V46_P1A9	V46	P1A9	Rapamycin	Drug
V46_P1B11	V46	P1B11	Propranolol	Drug
V46_P1B3	V46	P1B3	Levetiracetam	Drug
V46_P1B9	V46	P1B9	Fluoxetine	Drug
V46_P1C3	V46	P1C3	Duloxetine	Drug
V46_P1D10	V46	P1D10	Donepezil	Drug
V46_P1D3	V46	P1D3	Estradiol	Drug
V46_P1D7	V46	P1D7	Acyclovir	Drug
V46_P1D8	V46	P1D8	Terazosin	Drug
V46_P1E2	V46	P1E2	Verapamil	Drug
V46_P1E3	V46	P1E3	Amiodarone	Drug
V46_P1E7	V46	P1E7	Oxybutynin	Drug
V46_P1E8	V46	P1E8	Cyclobenzaprine	Drug
V46_P1F10	V46	P1F10	Norethindrone	Drug
V46_P1F2	V46	P1F2	Lubiprostone	Drug
V46_P1F3	V46	P1F3	Citalopram	Drug
V46_P1F4	V46	P1F4	Rivaroxaban	Drug
V46_P1F5	V46	P1F5	Olanzapine	Drug
V46_P1F6	V46	P1F6	Memantine	Drug
V46_P1F7	V46	P1F7	Pravastatin	Drug
V46_P1F8	V46	P1F8	Olsalazine	Drug
V46_P1F9	V46	P1F9	Progesterone	Drug
V46_P1G10	V46	P1G10	Valproic	Drug
V46_P1G11	V46	P1G11	Drospirenone	Drug
V46_P1G3	V46	P1G3	Pantoprazole	Drug
V46_P1H3	V46	P1H3	Docusate	Drug
V46_P1H5	V46	P1H5	Azithromycin	Drug
V46_P2A2	V46	P2A2	Venlafaxine	Drug
V46_P2A4	V46	P2A4	D-Valine	Drug
V46_P2B2	V46	P2B2	Levonorgestrel	Drug
V46_P2B4	V46	P2B4	Diacerein	Drug
V46_P2B8	V46	P2B8	Clofazimine	Drug
V46_P2C2	V46	P2C2	Tamoxifen	Drug
V46_P2C4	V46	P2C4	Varenicline	Drug
V46_P2C5	V46	P2C5	Iloperidone	Drug
V46_P2C8	V46	P2C8	Amoxapine	Drug
V46_P2C9	V46	P2C9	L-Tryptophan	Drug
V46_P2D4	V46	P2D4	Asenapine	Drug
V46_P2D9	V46	P2D9	Linezolid	Drug
V46_P2E3	V46	P2E3	Capsaicin	Drug
V46_P2E4	V46	P2E4	Nimodipine	Drug
V46_P2E5	V46	P2E5	Nitisinone	Drug
V46_P2E6	V46	P2E6	Piperacillin	Drug
V46_P2F11	V46	P2F11	Entacapone	Drug
V46_P2F2	V46	P2F2	Oxaprozin	Drug
V46_P2F5	V46	P2F5	Atomoxetine	Drug
V46_P2F6	V46	P2F6	Rasagiline	Drug
V46_P2F9	V46	P2F9	Clemastine	Drug
V46_P2G2	V46	P2G2	Carvedilol	Drug
V46_P2G4	V46	P2G4	Escitalopram	Drug
V46_P2G5	V46	P2G5	HydrocortisoneAcetate	Drug
V46_P2G6	V46	P2G6	Levosimendan	Drug
V46_P2G8	V46	P2G8	Saxagliptin	Drug
V46_P2H5	V46	P2H5	Doxepin	Drug
V46_P2H6	V46	P2H6	Tinidazole	Drug
V46_P2H8	V46	P2H8	Ridinilazole	Drug
V46_P3A3	V46	P3A3	Ginsenoside	Drug
V46_P3A4	V46	P3A4	Diflunisal	Drug
V46_P3A6	V46	P3A6	Dolasetron	Drug
V46_P3A7	V46	P3A7	Spironolactone	Drug
V46_P3A9	V46	P3A9	Tolazamide	Drug
V46_P3B11	V46	P3B11	Docosahexaenoic	Drug
V46_P3B4	V46	P3B4	Sertraline	Drug
V46_P3B9	V46	P3B9	Fluvoxamine	Drug
V46_P3C11	V46	P3C11	Tolcapone	Drug
V46_P3C2	V46	P3C2	Entinostat	Drug
V46_P3D11	V46	P3D11	Clomiphene	Drug
V46_P3D2	V46	P3D2	Anacardic	Drug
V46_P3D4	V46	P3D4	Raltegravir	Drug
V46_P3E4	V46	P3E4	Miglitol	Drug
V46_P3E5	V46	P3E5	Chenodeoxycholic	Drug
V46_P3E6	V46	P3E6	Ticarcillin	Drug
V46_P3F4	V46	P3F4	Dienestrol	Drug
V46_P3F5	V46	P3F5	Ticagrelor	Drug
V46_P3F6	V46	P3F6	Vilazodone	Drug
V46_P3H4	V46	P3H4	Pranoprofen	Drug
V46_P3H8	V46	P3H8	Simvastatin	Drug
V46_P4A2	V46	P4A2	Quetiapine	Drug
V46_P4A4	V46	P4A4	Fluphenazine	Drug
V46_P4A8	V46	P4A8	Kestose	Kestose
V46_P4C10	V46	P4C10	Omeprazole	Drug
V46_P4C2	V46	P4C2	Zolmitriptan	Drug
V46_P4C5	V46	P4C5	Frovatriptan	Drug
V46_P4D10	V46	P4D10	DMSO	DMSO
V46_P4D3	V46	P4D3	DMSO	DMSO
V46_P4D8	V46	P4D8	Ciprofloxacin	Drug
V46_P4E2	V46	P4E2	Citreoviridin	Drug
V46_P4E8	V46	P4E8	Cyproterone	Drug
V46_P4E9	V46	P4E9	Kestose	Kestose
V46_P4F11	V46	P4F11	Kestose	Kestose
V46_P4F2	V46	P4F2	Ethoproprazine	Drug
V46_P4F8	V46	P4F8	Metronidazole	Drug
V46_P4G10	V46	P4G10	Diclofenac	Drug
V46_P4G2	V46	P4G2	Methionine	Drug
V46_P4G3	V46	P4G3	Cholestyramine	Drug
V46_P4G4	V46	P4G4	Ketoprofen	Drug
V46_P4G5	V46	P4G5	Indomethacin	Drug
V46_P4G6	V46	P4G6	Lycopene	Drug
V46_P4G7	V46	P4G7	Tacrolimus	Drug
V46_P4G8	V46	P4G8	Naproxen	Drug
V46_P4H10	V46	P4H10	Hydroxychloroquine	Drug
V46_P4H2	V46	P4H2	Tizanidine	Drug
V46_P4H5	V46	P4H5	Misonidazole	Drug
V46_P4H7	V46	P4H7	Meclizine	Drug
V46_P4H8	V46	P4H8	Loperamide	Drug
V46_P4F10_check	V46	P4F10	Berberine	Drug
V46_P4F9_20220413161632	V46	P4F9	Tenofovir	Drug
V46_P4G9_20220413150313	V46	P4G9	Sparfloxacin	Drug
V47_P1A11	V47	P1A11	Topiramate	Drug
V47_P1A2	V47	P1A2	Paroxetine	Drug
V47_P1A7	V47	P1A7	Amlodipine	Drug
V47_P1A8	V47	P1A8	Canagliflozin	Drug
V47_P1A9	V47	P1A9	Rapamycin	Drug
V47_P1B11	V47	P1B11	Propranolol	Drug
V47_P1B3	V47	P1B3	Levetiracetam	Drug
V47_P1B9	V47	P1B9	Fluoxetine	Drug
V47_P1C3	V47	P1C3	Duloxetine	Drug
V47_P1D10	V47	P1D10	Donepezil	Drug
V47_P1D3	V47	P1D3	Estradiol	Drug
V47_P1D7	V47	P1D7	Acyclovir	Drug
V47_P1D8	V47	P1D8	Terazosin	Drug
V47_P1E2	V47	P1E2	Verapamil	Drug
V47_P1E3	V47	P1E3	Amiodarone	Drug
V47_P1E7	V47	P1E7	Oxybutynin	Drug
V47_P1E8	V47	P1E8	Cyclobenzaprine	Drug
V47_P1F10	V47	P1F10	Norethindrone	Drug
V47_P1F2	V47	P1F2	Lubiprostone	Drug
V47_P1F3	V47	P1F3	Citalopram	Drug
V47_P1F4	V47	P1F4	Rivaroxaban	Drug
V47_P1F5	V47	P1F5	Olanzapine	Drug
V47_P1F6	V47	P1F6	Memantine	Drug
V47_P1F7	V47	P1F7	Pravastatin	Drug
V47_P1F8	V47	P1F8	Olsalazine	Drug
V47_P1F9	V47	P1F9	Progesterone	Drug
V47_P1G10	V47	P1G10	Valproic	Drug
V47_P1G11	V47	P1G11	Drospirenone	Drug
V47_P1G3	V47	P1G3	Pantoprazole	Drug
V47_P1H3	V47	P1H3	Docusate	Drug
V47_P1H5	V47	P1H5	Azithromycin	Drug
V47_P2A2	V47	P2A2	Venlafaxine	Drug
V47_P2A4	V47	P2A4	D-Valine	Drug
V47_P2B2	V47	P2B2	Levonorgestrel	Drug
V47_P2B4	V47	P2B4	Diacerein	Drug
V47_P2B8	V47	P2B8	Clofazimine	Drug
V47_P2C2	V47	P2C2	Tamoxifen	Drug
V47_P2C4	V47	P2C4	Varenicline	Drug
V47_P2C5	V47	P2C5	Iloperidone	Drug
V47_P2C8	V47	P2C8	Amoxapine	Drug
V47_P2C9	V47	P2C9	L-Tryptophan	Drug
V47_P2D4	V47	P2D4	Asenapine	Drug
V47_P2D9	V47	P2D9	Linezolid	Drug
V47_P2E3	V47	P2E3	Capsaicin	Drug
V47_P2E4	V47	P2E4	Nimodipine	Drug
V47_P2E5	V47	P2E5	Nitisinone	Drug
V47_P2E6	V47	P2E6	Piperacillin	Drug
V47_P2F11	V47	P2F11	Entacapone	Drug
V47_P2F2	V47	P2F2	Oxaprozin	Drug
V47_P2F5	V47	P2F5	Atomoxetine	Drug
V47_P2F6	V47	P2F6	Rasagiline	Drug
V47_P2F9	V47	P2F9	Clemastine	Drug
V47_P2G2	V47	P2G2	Carvedilol	Drug
V47_P2G4	V47	P2G4	Escitalopram	Drug
V47_P2G5	V47	P2G5	HydrocortisoneAcetate	Drug
V47_P2G6	V47	P2G6	Levosimendan	Drug
V47_P2G8	V47	P2G8	Saxagliptin	Drug
V47_P2H5	V47	P2H5	Doxepin	Drug
V47_P2H6	V47	P2H6	Tinidazole	Drug
V47_P2H8	V47	P2H8	Ridinilazole	Drug
V47_P3A3	V47	P3A3	Ginsenoside	Drug
V47_P3A4	V47	P3A4	Diflunisal	Drug
V47_P3A6	V47	P3A6	Dolasetron	Drug
V47_P3A7	V47	P3A7	Spironolactone	Drug
V47_P3A9	V47	P3A9	Tolazamide	Drug
V47_P3B11	V47	P3B11	Docosahexaenoic	Drug
V47_P3B4	V47	P3B4	Sertraline	Drug
V47_P3B9	V47	P3B9	Fluvoxamine	Drug
V47_P3C11	V47	P3C11	Tolcapone	Drug
V47_P3C2	V47	P3C2	Entinostat	Drug
V47_P3D11	V47	P3D11	Clomiphene	Drug
V47_P3D2	V47	P3D2	Anacardic	Drug
V47_P3D4	V47	P3D4	Raltegravir	Drug
V47_P3E4	V47	P3E4	Miglitol	Drug
V47_P3E5	V47	P3E5	Chenodeoxycholic	Drug
V47_P3E6	V47	P3E6	Ticarcillin	Drug
V47_P3F4	V47	P3F4	Dienestrol	Drug
V47_P3F5	V47	P3F5	Ticagrelor	Drug
V47_P3F6	V47	P3F6	Vilazodone	Drug
V47_P3H4	V47	P3H4	Pranoprofen	Drug
V47_P3H8	V47	P3H8	Simvastatin	Drug
V47_P4A2	V47	P4A2	Quetiapine	Drug
V47_P4A4	V47	P4A4	Fluphenazine	Drug
V47_P4A8	V47	P4A8	Kestose	Kestose
V47_P4C10	V47	P4C10	Omeprazole	Drug
V47_P4C2	V47	P4C2	Zolmitriptan	Drug
V47_P4C5	V47	P4C5	Frovatriptan	Drug
V47_P4D10	V47	P4D10	DMSO	DMSO
V47_P4D3	V47	P4D3	DMSO	DMSO
V47_P4D8	V47	P4D8	Ciprofloxacin	Drug
V47_P4E2	V47	P4E2	Citreoviridin	Drug
V47_P4E8	V47	P4E8	Cyproterone	Drug
V47_P4E9	V47	P4E9	Kestose	Kestose
V47_P4F11	V47	P4F11	Kestose	Kestose
V47_P4F2	V47	P4F2	Ethoproprazine	Drug
V47_P4F8	V47	P4F8	Metronidazole	Drug
V47_P4G10	V47	P4G10	Diclofenac	Drug
V47_P4G2	V47	P4G2	Methionine	Drug
V47_P4G3	V47	P4G3	Cholestyramine	Drug
V47_P4G4	V47	P4G4	Ketoprofen	Drug
V47_P4G5	V47	P4G5	Indomethacin	Drug
V47_P4G6	V47	P4G6	Lycopene	Drug
V47_P4G7	V47	P4G7	Tacrolimus	Drug
V47_P4G8	V47	P4G8	Naproxen	Drug
V47_P4H10	V47	P4H10	Hydroxychloroquine	Drug
V47_P4H2	V47	P4H2	Tizanidine	Drug
V47_P4H5	V47	P4H5	Misonidazole	Drug
V47_P4H7	V47	P4H7	Meclizine	Drug
V47_P4H8	V47	P4H8	Loperamide	Drug
V47_P4F10	V47	P4F10	Berberine	Drug
V47_P4F9	V47	P4F9	Tenofovir	Drug
V47_P4G9	V47	P4G9	Sparfloxacin	Drug
V48_P1A11	V48	P1A11	Topiramate	Drug
V48_P1A2	V48	P1A2	Paroxetine	Drug
V48_P1A7	V48	P1A7	Amlodipine	Drug
V48_P1A8	V48	P1A8	Canagliflozin	Drug
V48_P1A9	V48	P1A9	Rapamycin	Drug
V48_P1B11	V48	P1B11	Propranolol	Drug
V48_P1B3	V48	P1B3	Levetiracetam	Drug
V48_P1B9	V48	P1B9	Fluoxetine	Drug
V48_P1C3	V48	P1C3	Duloxetine	Drug
V48_P1D10	V48	P1D10	Donepezil	Drug
V48_P1D3	V48	P1D3	Estradiol	Drug
V48_P1D7	V48	P1D7	Acyclovir	Drug
V48_P1D8	V48	P1D8	Terazosin	Drug
V48_P1E2	V48	P1E2	Verapamil	Drug
V48_P1E3	V48	P1E3	Amiodarone	Drug
V48_P1E7	V48	P1E7	Oxybutynin	Drug
V48_P1E8	V48	P1E8	Cyclobenzaprine	Drug
V48_P1F10	V48	P1F10	Norethindrone	Drug
V48_P1F2	V48	P1F2	Lubiprostone	Drug
V48_P1F3	V48	P1F3	Citalopram	Drug
V48_P1F4	V48	P1F4	Rivaroxaban	Drug
V48_P1F5	V48	P1F5	Olanzapine	Drug
V48_P1F6	V48	P1F6	Memantine	Drug
V48_P1F7	V48	P1F7	Pravastatin	Drug
V48_P1F8	V48	P1F8	Olsalazine	Drug
V48_P1F9	V48	P1F9	Progesterone	Drug
V48_P1G10	V48	P1G10	Valproic	Drug
V48_P1G11	V48	P1G11	Drospirenone	Drug
V48_P1G3	V48	P1G3	Pantoprazole	Drug
V48_P1H3	V48	P1H3	Docusate	Drug
V48_P1H5	V48	P1H5	Azithromycin	Drug
V48_P2A2	V48	P2A2	Venlafaxine	Drug
V48_P2A4	V48	P2A4	D-Valine	Drug
V48_P2B2	V48	P2B2	Levonorgestrel	Drug
V48_P2B4	V48	P2B4	Diacerein	Drug
V48_P2B8	V48	P2B8	Clofazimine	Drug
V48_P2C2	V48	P2C2	Tamoxifen	Drug
V48_P2C4	V48	P2C4	Varenicline	Drug
V48_P2C5	V48	P2C5	Iloperidone	Drug
V48_P2C8	V48	P2C8	Amoxapine	Drug
V48_P2C9	V48	P2C9	L-Tryptophan	Drug
V48_P2D4	V48	P2D4	Asenapine	Drug
V48_P2D9	V48	P2D9	Linezolid	Drug
V48_P2E3	V48	P2E3	Capsaicin	Drug
V48_P2E4	V48	P2E4	Nimodipine	Drug
V48_P2E5	V48	P2E5	Nitisinone	Drug
V48_P2E6	V48	P2E6	Piperacillin	Drug
V48_P2F11	V48	P2F11	Entacapone	Drug
V48_P2F2	V48	P2F2	Oxaprozin	Drug
V48_P2F5	V48	P2F5	Atomoxetine	Drug
V48_P2F6	V48	P2F6	Rasagiline	Drug
V48_P2F9	V48	P2F9	Clemastine	Drug
V48_P2G2	V48	P2G2	Carvedilol	Drug
V48_P2G4	V48	P2G4	Escitalopram	Drug
V48_P2G5	V48	P2G5	HydrocortisoneAcetate	Drug
V48_P2G6	V48	P2G6	Levosimendan	Drug
V48_P2G8	V48	P2G8	Saxagliptin	Drug
V48_P2H5	V48	P2H5	Doxepin	Drug
V48_P2H6	V48	P2H6	Tinidazole	Drug
V48_P2H8	V48	P2H8	Ridinilazole	Drug
V48_P3A3	V48	P3A3	Ginsenoside	Drug
V48_P3A4	V48	P3A4	Diflunisal	Drug
V48_P3A6	V48	P3A6	Dolasetron	Drug
V48_P3A7	V48	P3A7	Spironolactone	Drug
V48_P3A9	V48	P3A9	Tolazamide	Drug
V48_P3B11	V48	P3B11	Docosahexaenoic	Drug
V48_P3B4	V48	P3B4	Sertraline	Drug
V48_P3B9	V48	P3B9	Fluvoxamine	Drug
V48_P3C11	V48	P3C11	Tolcapone	Drug
V48_P3C2	V48	P3C2	Entinostat	Drug
V48_P3D11	V48	P3D11	Clomiphene	Drug
V48_P3D2	V48	P3D2	Anacardic	Drug
V48_P3D4	V48	P3D4	Raltegravir	Drug
V48_P3E4	V48	P3E4	Miglitol	Drug
V48_P3E5	V48	P3E5	Chenodeoxycholic	Drug
V48_P3E6	V48	P3E6	Ticarcillin	Drug
V48_P3F4	V48	P3F4	Dienestrol	Drug
V48_P3F5	V48	P3F5	Ticagrelor	Drug
V48_P3F6	V48	P3F6	Vilazodone	Drug
V48_P3H4	V48	P3H4	Pranoprofen	Drug
V48_P3H8	V48	P3H8	Simvastatin	Drug
V48_P4A2	V48	P4A2	Quetiapine	Drug
V48_P4A4	V48	P4A4	Fluphenazine	Drug
V48_P4A8	V48	P4A8	Kestose	Kestose
V48_P4C10	V48	P4C10	Omeprazole	Drug
V48_P4C2	V48	P4C2	Zolmitriptan	Drug
V48_P4C5	V48	P4C5	Frovatriptan	Drug
V48_P4D10	V48	P4D10	DMSO	DMSO
V48_P4D3	V48	P4D3	DMSO	DMSO
V48_P4D8	V48	P4D8	Ciprofloxacin	Drug
V48_P4E2	V48	P4E2	Citreoviridin	Drug
V48_P4E8	V48	P4E8	Cyproterone	Drug
V48_P4E9	V48	P4E9	Kestose	Kestose
V48_P4F11	V48	P4F11	Kestose	Kestose
V48_P4F2	V48	P4F2	Ethoproprazine	Drug
V48_P4F8	V48	P4F8	Metronidazole	Drug
V48_P4G10	V48	P4G10	Diclofenac	Drug
V48_P4G2	V48	P4G2	Methionine	Drug
V48_P4G3	V48	P4G3	Cholestyramine	Drug
V48_P4G4	V48	P4G4	Ketoprofen	Drug
V48_P4G5	V48	P4G5	Indomethacin	Drug
V48_P4G6	V48	P4G6	Lycopene	Drug
V48_P4G7	V48	P4G7	Tacrolimus	Drug
V48_P4G8	V48	P4G8	Naproxen	Drug
V48_P4H10	V48	P4H10	Hydroxychloroquine	Drug
V48_P4H2	V48	P4H2	Tizanidine	Drug
V48_P4H5	V48	P4H5	Misonidazole	Drug
V48_P4H7	V48	P4H7	Meclizine	Drug
V48_P4H8	V48	P4H8	Loperamide	Drug
V48_P4F10	V48	P4F10	Berberine	Drug
V48_P4F9	V48	P4F9	Tenofovir	Drug
V48_P4G9	V48	P4G9	Sparfloxacin	Drug
V49_P1A11	V49	P1A11	Topiramate	Drug
V49_P1A2	V49	P1A2	Paroxetine	Drug
V49_P1A7	V49	P1A7	Amlodipine	Drug
V49_P1A8	V49	P1A8	Canagliflozin	Drug
V49_P1A9	V49	P1A9	Rapamycin	Drug
V49_P1B11	V49	P1B11	Propranolol	Drug
V49_P1B3	V49	P1B3	Levetiracetam	Drug
V49_P1B9	V49	P1B9	Fluoxetine	Drug
V49_P1C3	V49	P1C3	Duloxetine	Drug
V49_P1D10	V49	P1D10	Donepezil	Drug
V49_P1D3	V49	P1D3	Estradiol	Drug
V49_P1D7	V49	P1D7	Acyclovir	Drug
V49_P1D8	V49	P1D8	Terazosin	Drug
V49_P1E2	V49	P1E2	Verapamil	Drug
V49_P1E3	V49	P1E3	Amiodarone	Drug
V49_P1E7	V49	P1E7	Oxybutynin	Drug
V49_P1E8	V49	P1E8	Cyclobenzaprine	Drug
V49_P1F10	V49	P1F10	Norethindrone	Drug
V49_P1F2	V49	P1F2	Lubiprostone	Drug
V49_P1F3	V49	P1F3	Citalopram	Drug
V49_P1F4	V49	P1F4	Rivaroxaban	Drug
V49_P1F5	V49	P1F5	Olanzapine	Drug
V49_P1F6	V49	P1F6	Memantine	Drug
V49_P1F7	V49	P1F7	Pravastatin	Drug
V49_P1F8	V49	P1F8	Olsalazine	Drug
V49_P1F9	V49	P1F9	Progesterone	Drug
V49_P1G10	V49	P1G10	Valproic	Drug
V49_P1G11	V49	P1G11	Drospirenone	Drug
V49_P1G3	V49	P1G3	Pantoprazole	Drug
V49_P1H3	V49	P1H3	Docusate	Drug
V49_P1H5	V49	P1H5	Azithromycin	Drug
V49_P2A2	V49	P2A2	Venlafaxine	Drug
V49_P2A4	V49	P2A4	D-Valine	Drug
V49_P2B2	V49	P2B2	Levonorgestrel	Drug
V49_P2B4	V49	P2B4	Diacerein	Drug
V49_P2B8	V49	P2B8	Clofazimine	Drug
V49_P2C2	V49	P2C2	Tamoxifen	Drug
V49_P2C4	V49	P2C4	Varenicline	Drug
V49_P2C5	V49	P2C5	Iloperidone	Drug
V49_P2C8	V49	P2C8	Amoxapine	Drug
V49_P2C9	V49	P2C9	L-Tryptophan	Drug
V49_P2D4	V49	P2D4	Asenapine	Drug
V49_P2D9	V49	P2D9	Linezolid	Drug
V49_P2E3	V49	P2E3	Capsaicin	Drug
V49_P2E4	V49	P2E4	Nimodipine	Drug
V49_P2E5	V49	P2E5	Nitisinone	Drug
V49_P2E6	V49	P2E6	Piperacillin	Drug
V49_P2F11	V49	P2F11	Entacapone	Drug
V49_P2F2	V49	P2F2	Oxaprozin	Drug
V49_P2F5	V49	P2F5	Atomoxetine	Drug
V49_P2F6	V49	P2F6	Rasagiline	Drug
V49_P2F9	V49	P2F9	Clemastine	Drug
V49_P2G2	V49	P2G2	Carvedilol	Drug
V49_P2G4	V49	P2G4	Escitalopram	Drug
V49_P2G5	V49	P2G5	HydrocortisoneAcetate	Drug
V49_P2G6	V49	P2G6	Levosimendan	Drug
V49_P2G8	V49	P2G8	Saxagliptin	Drug
V49_P2H5	V49	P2H5	Doxepin	Drug
V49_P2H6	V49	P2H6	Tinidazole	Drug
V49_P2H8	V49	P2H8	Ridinilazole	Drug
V49_P3A3	V49	P3A3	Ginsenoside	Drug
V49_P3A4	V49	P3A4	Diflunisal	Drug
V49_P3A6	V49	P3A6	Dolasetron	Drug
V49_P3A7	V49	P3A7	Spironolactone	Drug
V49_P3A9	V49	P3A9	Tolazamide	Drug
V49_P3B11	V49	P3B11	Docosahexaenoic	Drug
V49_P3B4	V49	P3B4	Sertraline	Drug
V49_P3B9	V49	P3B9	Fluvoxamine	Drug
V49_P3C11	V49	P3C11	Tolcapone	Drug
V49_P3C2	V49	P3C2	Entinostat	Drug
V49_P3D11	V49	P3D11	Clomiphene	Drug
V49_P3D2	V49	P3D2	Anacardic	Drug
V49_P3D4	V49	P3D4	Raltegravir	Drug
V49_P3E4	V49	P3E4	Miglitol	Drug
V49_P3E5	V49	P3E5	Chenodeoxycholic	Drug
V49_P3E6	V49	P3E6	Ticarcillin	Drug
V49_P3F4	V49	P3F4	Dienestrol	Drug
V49_P3F5	V49	P3F5	Ticagrelor	Drug
V49_P3F6	V49	P3F6	Vilazodone	Drug
V49_P3H4	V49	P3H4	Pranoprofen	Drug
V49_P3H8	V49	P3H8	Simvastatin	Drug
V49_P4A2	V49	P4A2	Quetiapine	Drug
V49_P4A4	V49	P4A4	Fluphenazine	Drug
V49_P4A8	V49	P4A8	Kestose	Kestose
V49_P4C10	V49	P4C10	Omeprazole	Drug
V49_P4C2	V49	P4C2	Zolmitriptan	Drug
V49_P4C5	V49	P4C5	Frovatriptan	Drug
V49_P4D10	V49	P4D10	DMSO	DMSO
V49_P4D3	V49	P4D3	DMSO	DMSO
V49_P4D8	V49	P4D8	Ciprofloxacin	Drug
V49_P4E2	V49	P4E2	Citreoviridin	Drug
V49_P4E8	V49	P4E8	Cyproterone	Drug
V49_P4E9	V49	P4E9	Kestose	Kestose
V49_P4F11	V49	P4F11	Kestose	Kestose
V49_P4F2	V49	P4F2	Ethoproprazine	Drug
V49_P4F8	V49	P4F8	Metronidazole	Drug
V49_P4G10	V49	P4G10	Diclofenac	Drug
V49_P4G2	V49	P4G2	Methionine	Drug
V49_P4G3	V49	P4G3	Cholestyramine	Drug
V49_P4G4	V49	P4G4	Ketoprofen	Drug
V49_P4G5	V49	P4G5	Indomethacin	Drug
V49_P4G6	V49	P4G6	Lycopene	Drug
V49_P4G7	V49	P4G7	Tacrolimus	Drug
V49_P4G8	V49	P4G8	Naproxen	Drug
V49_P4H10	V49	P4H10	Hydroxychloroquine	Drug
V49_P4H2	V49	P4H2	Tizanidine	Drug
V49_P4H5	V49	P4H5	Misonidazole	Drug
V49_P4H7	V49	P4H7	Meclizine	Drug
V49_P4H8	V49	P4H8	Loperamide	Drug
V49_P4F10	V49	P4F10	Berberine	Drug
V49_P4F9	V49	P4F9	Tenofovir	Drug
V49_P4G9	V49	P4G9	Sparfloxacin	Drug
V52_P1A11	V52	P1A11	Topiramate	Drug
V52_P1A2	V52	P1A2	Paroxetine	Drug
V52_P1A7	V52	P1A7	Amlodipine	Drug
V52_P1A8	V52	P1A8	Canagliflozin	Drug
V52_P1A9	V52	P1A9	Rapamycin	Drug
V52_P1B11	V52	P1B11	Propranolol	Drug
V52_P1B3	V52	P1B3	Levetiracetam	Drug
V52_P1B9	V52	P1B9	Fluoxetine	Drug
V52_P1C3	V52	P1C3	Duloxetine	Drug
V52_P1D10	V52	P1D10	Donepezil	Drug
V52_P1D3	V52	P1D3	Estradiol	Drug
V52_P1D7	V52	P1D7	Acyclovir	Drug
V52_P1D8	V52	P1D8	Terazosin	Drug
V52_P1E2	V52	P1E2	Verapamil	Drug
V52_P1E3	V52	P1E3	Amiodarone	Drug
V52_P1E7	V52	P1E7	Oxybutynin	Drug
V52_P1E8	V52	P1E8	Cyclobenzaprine	Drug
V52_P1F10	V52	P1F10	Norethindrone	Drug
V52_P1F2	V52	P1F2	Lubiprostone	Drug
V52_P1F3	V52	P1F3	Citalopram	Drug
V52_P1F4	V52	P1F4	Rivaroxaban	Drug
V52_P1F5	V52	P1F5	Olanzapine	Drug
V52_P1F6	V52	P1F6	Memantine	Drug
V52_P1F7	V52	P1F7	Pravastatin	Drug
V52_P1F8	V52	P1F8	Olsalazine	Drug
V52_P1F9	V52	P1F9	Progesterone	Drug
V52_P1G10	V52	P1G10	Valproic	Drug
V52_P1G11	V52	P1G11	Drospirenone	Drug
V52_P1G3	V52	P1G3	Pantoprazole	Drug
V52_P1H3	V52	P1H3	Docusate	Drug
V52_P1H5	V52	P1H5	Azithromycin	Drug
V52_P2A2	V52	P2A2	Venlafaxine	Drug
V52_P2A4	V52	P2A4	D-Valine	Drug
V52_P2B2	V52	P2B2	Levonorgestrel	Drug
V52_P2B4	V52	P2B4	Diacerein	Drug
V52_P2B8	V52	P2B8	Clofazimine	Drug
V52_P2C2	V52	P2C2	Tamoxifen	Drug
V52_P2C4	V52	P2C4	Varenicline	Drug
V52_P2C5	V52	P2C5	Iloperidone	Drug
V52_P2C8	V52	P2C8	Amoxapine	Drug
V52_P2C9	V52	P2C9	L-Tryptophan	Drug
V52_P2D4	V52	P2D4	Asenapine	Drug
V52_P2D9	V52	P2D9	Linezolid	Drug
V52_P2E3	V52	P2E3	Capsaicin	Drug
V52_P2E4	V52	P2E4	Nimodipine	Drug
V52_P2E5	V52	P2E5	Nitisinone	Drug
V52_P2E6	V52	P2E6	Piperacillin	Drug
V52_P2F11	V52	P2F11	Entacapone	Drug
V52_P2F2	V52	P2F2	Oxaprozin	Drug
V52_P2F5	V52	P2F5	Atomoxetine	Drug
V52_P2F6	V52	P2F6	Rasagiline	Drug
V52_P2F9	V52	P2F9	Clemastine	Drug
V52_P2G2	V52	P2G2	Carvedilol	Drug
V52_P2G4	V52	P2G4	Escitalopram	Drug
V52_P2G5	V52	P2G5	HydrocortisoneAcetate	Drug
V52_P2G6	V52	P2G6	Levosimendan	Drug
V52_P2G8	V52	P2G8	Saxagliptin	Drug
V52_P2H5	V52	P2H5	Doxepin	Drug
V52_P2H6	V52	P2H6	Tinidazole	Drug
V52_P2H8	V52	P2H8	Ridinilazole	Drug
V52_P3A3	V52	P3A3	Ginsenoside	Drug
V52_P3A4	V52	P3A4	Diflunisal	Drug
V52_P3A6	V52	P3A6	Dolasetron	Drug
V52_P3A7	V52	P3A7	Spironolactone	Drug
V52_P3A9	V52	P3A9	Tolazamide	Drug
V52_P3B11	V52	P3B11	Docosahexaenoic	Drug
V52_P3B4	V52	P3B4	Sertraline	Drug
V52_P3B9	V52	P3B9	Fluvoxamine	Drug
V52_P3C11	V52	P3C11	Tolcapone	Drug
V52_P3C2	V52	P3C2	Entinostat	Drug
V52_P3D11	V52	P3D11	Clomiphene	Drug
V52_P3D2	V52	P3D2	Anacardic	Drug
V52_P3D4	V52	P3D4	Raltegravir	Drug
V52_P3E4	V52	P3E4	Miglitol	Drug
V52_P3E5	V52	P3E5	Chenodeoxycholic	Drug
V52_P3E6	V52	P3E6	Ticarcillin	Drug
V52_P3F4	V52	P3F4	Dienestrol	Drug
V52_P3F5	V52	P3F5	Ticagrelor	Drug
V52_P3F6	V52	P3F6	Vilazodone	Drug
V52_P3H4	V52	P3H4	Pranoprofen	Drug
V52_P3H8	V52	P3H8	Simvastatin	Drug
V52_P4A2	V52	P4A2	Quetiapine	Drug
V52_P4A4	V52	P4A4	Fluphenazine	Drug
V52_P4A8	V52	P4A8	Kestose	Kestose
V52_P4C10	V52	P4C10	Omeprazole	Drug
V52_P4C2	V52	P4C2	Zolmitriptan	Drug
V52_P4C5	V52	P4C5	Frovatriptan	Drug
V52_P4D10	V52	P4D10	DMSO	DMSO
V52_P4D3	V52	P4D3	DMSO	DMSO
V52_P4D8	V52	P4D8	Ciprofloxacin	Drug
V52_P4E2	V52	P4E2	Citreoviridin	Drug
V52_P4E8	V52	P4E8	Cyproterone	Drug
V52_P4E9	V52	P4E9	Kestose	Kestose
V52_P4F11	V52	P4F11	Kestose	Kestose
V52_P4F2	V52	P4F2	Ethoproprazine	Drug
V52_P4F8	V52	P4F8	Metronidazole	Drug
V52_P4G10	V52	P4G10	Diclofenac	Drug
V52_P4G2	V52	P4G2	Methionine	Drug
V52_P4G3	V52	P4G3	Cholestyramine	Drug
V52_P4G4	V52	P4G4	Ketoprofen	Drug
V52_P4G5	V52	P4G5	Indomethacin	Drug
V52_P4G6	V52	P4G6	Lycopene	Drug
V52_P4G7	V52	P4G7	Tacrolimus	Drug
V52_P4G8	V52	P4G8	Naproxen	Drug
V52_P4H10	V52	P4H10	Hydroxychloroquine	Drug
V52_P4H2	V52	P4H2	Tizanidine	Drug
V52_P4H5	V52	P4H5	Misonidazole	Drug
V52_P4H7	V52	P4H7	Meclizine	Drug
V52_P4H8	V52	P4H8	Loperamide	Drug
V52_P4F10	V52	P4F10	Berberine	Drug
V52_P4F9	V52	P4F9	Tenofovir	Drug
V52_P4G9	V52	P4G9	Sparfloxacin	Drug
